# SMAdd-seq: Probing chromatin accessibility with small molecule DNA intercalation and nanopore sequencing

**DOI:** 10.1101/2024.03.20.585815

**Authors:** Gali Bai, Namrita Dhillon, Colette Felton, Brett Meissner, Brandon Saint-John, Robert Shelansky, Elliot Meyerson, Eva Hrabeta-Robinson, Babak Hodjat, Hinrich Boeger, Angela N. Brooks

## Abstract

Studies of *in vivo* chromatin organization have relied on the accessibility of the underlying DNA to nucleases or methyltransferases, which is limited by their requirement for purified nuclei and enzymatic treatment. Here, we introduce a nanopore-based sequencing technique called Small-Molecule Adduct sequencing (SMAdd-seq), where we profile chromatin accessibility by treating nuclei or intact cells with a small molecule, angelicin. Angelicin reacts with thymine bases in linker DNA not bound to core nucleosomes after UV light exposure, thereby labeling accessible DNA regions. By applying SMAdd-seq in *Saccharomyces cerevisiae*, we demonstrate that angelicin-modified DNA can be detected by its distinct nanopore current signals. To systematically identify angelicin modifications and analyze chromatin structure, we developed a neural network model, NEural network for mapping MOdifications in nanopore long-reads (NEMO). NEMO accurately called expected nucleosome occupancy patterns near transcription start sites at both bulk and single-molecule levels. We observe heterogeneity in chromatin structure and identify clusters of single-molecule reads with varying configurations at specific yeast loci. Furthermore, SMAdd-seq performs equivalently on purified yeast nuclei and intact cells, indicating the promise of this method for *in vivo* chromatin labeling on long single molecules to measure native chromatin dynamics and heterogeneity.

**GRAPHICAL ABSTRACT:** 
