## Supplemental Table 1 for "SMAdd-seq: Probing chromatin accessibility with small molecule DNA intercalation and nanopore sequencing"

### Sheet: Table description
Quality Control Metrics for Sample Sequencing
A table with sequencing summary information for all 8 samples.
Samples run sequentially on the same flow cell are indicated with the same batch number

### Sheet: Supplemental_Table1
sample	batch number	number of reads	average quality	average read length	number of aligned reads	number of bases mapped	percent of reads mapped (100%)	average read depth
0uM negative control	1	153666	21.2	4563	146730	677839590	95.486	43.526
20uM positive control	2	56986	20.6	3592	47840	176105065	83.95	12.075
100uM positive control	2	51321	19.3	3855	46639	185412739	90.877	13.23
500uM positive control	2	64031	18.3	3139	56827	182664230	88.749	13.458
Nuclei rep1	3	106781	22.9	3936	77407	333079465	72.491	26.707
Nuclei rep2	4	1529048	19.7	661	1425910	909423663	93.255	72.629
Nuclei rep3	5	106781	22.9	3936	77407	333079465	72.491	26.707
Spheroplast	6	37150	20	11177	33398	384827080	89.9	30.191
